# Benchmarking honorific academic recognitions against citation metrics

**DOI:** 10.64898/2026.11.11.766046

**Authors:** John P.A. Ioannidis, Jeroen Baas

## Abstract

We examined how diverse metrics track individuals receiving major honorific recognitions and whether higher, more prestigious recognitions are associated with higher coverage among a database of top-cited scientists. We assessed with Scopus data the newly inducted (in 2026) 2,038 members of 14 major academies and honorific societies, endowed professors at Stanford University (n=773) and Michigan State University (MSU) endowed professors (n=129) and distinguished professors (n=112), and Nobel (n=166) and Turing (n=25) laureates awarded in 2010-2026 (n=191) for total publications, total citations, h-index, coauthorship-adjusted hm-index, citations to single-, single/first-, and single-/first-/last-authored (SFL) publications, and a composite citation indicator (c-score). For those with ≥5 full papers and ≥20 published items indexed in Scopus, metrics were mapped as percentile values among authors sharing the same primary scientific subfield and ≥5 full papers. Citations to SFL publications had most frequently the best median percentile values and c-score had the best median of median percentile values (0.81%). Subfield-adjusted median percentile values were 0.04-0.23% for Turing/Nobel, 0.23-3.01% for academies and honorific societies, 2.74% for MSU endowed professors, 1.29% for MSU distinguished professors, 0.94% for Stanford endowed professors for citations to SFL publications; and 0.04-0.26%, 0.36-3.85%, 3.21%, 1.55%, 1.03%, respectively, for c-score. The percentages of honorees included in the Stanford/Elsevier listing of top-cited scientists (top-2% of c-score in their scientific subfield or top-100,000 in c-score across all science) followed the perceived prestige gradient: 99% for Turing/Nobel laureates, 84-92% for the national US academies and the UK Royal Society as well as AAP and ACM, 51-76% for other academies/societies, 78% for Stanford endowed professorships, 72% for distinguished MSU professorships, 52% for MSU endowed professorships. Several honored scientists had at least one retraction (highest for medicine (17.5%) and chemistry (11.4%) Nobel laureates), and few had very high proportion of papers in Scopus-discontinued titles, while high self-citations were rarely encountered. Metrics may influence honors and vice versa. The current evidence suggests strong tracking of the median values, especially for citations to SFL publications and c-score, against major recognitions; and a gradient of coverage in a list of top-cited scientists congruent with the perceived relative prestige of these recognitions.

---

Citation metrics are widely used and misused to assess scientific impact (1). Some of the most popular metrics, such as the h-index, were originally proposed and promoted with a validation that they can have very high values among scientists who have received major honorific recognitions, e.g. Nobel prizes and membership in the US National Academy of Sciences (2). The ability to specifically predict extreme honors such as Nobel prizes has been debated but probably remains limited (3–5). The careers of these exceptional people are multifaceted (6) and thus not easy to put into single numerical metrics. Moreover, a very large number of scientists may have performed exceptional work, but only 1 to 3 get the most prestigious awards such as Nobel, Turing, Fields, or Abel. However, for other major recognitions there may be far more slots for honorees available. For example, several major academies and honorific societies elect many dozens or even hundreds of new members every year; and major universities may have hundreds of endowed professorships. These honors are still highly prestigious and selective, but not as rare. It would be interesting to assess how a diverse set of citation metrics perform in benchmarking the cohorts of scientists who receive these honorific recognitions. Do these metrics track the relative perceived prestige of these recognitions? Are many, most or all scientists who are given such honors top-cited authors? Which metrics have the best values for the average person who is offered different coveted honors when placed against peers in the same scientific discipline?

We aimed to address these questions using data from recently inducted members from 32 groups: 14 prestigious academies and honorific societies, Nobel and Turing laureates and endowed professors in various disciplines from two major universities. We explored diverse citation metrics that focus on overall productivity, overall citation impact, co-authorship-adjusted impact, citation impact for publications in specific influential authorship positions, and a composite citation indicator (7). We also noted whether these prestigiously recognized individuals had any evidence of proxies that may highlight potential issues with research integrity (8) in their records.
