## Supplementary Table 2 for "Benchmarking honorific academic recognitions against citation metrics"

### Sheet: Table 2 Improvements
Collection	intervention_id	intervention_type	intervention_stage	date	input_path	line_no	original_input	adjusted_input	run_id	action	preferred_auth_id	additional_auth_id	reason_or_rationale	evidence	scope	application_method
Academies and societies	OVERRIDE-acad2026v6_aaas_science-63	manual_author_id_override	downstream reporting			63			acad2026v6_aaas_science	set	7003587956		Correct astrophysicist Joseph E. Pesce. GMU official biography explicitly gives concurrent NSF program-director and GMU appointments, so a GMU Scopus affiliation is compatible with NSF input. The official selected-publication list includes The Hubble Space Telescope survey of BL Lacertae objects II: Host Galaxies, also retrieved live under this AUID.	output/curation_review_20261102/supplementary_structural_blank_review.json	Run acad2026v6_aaas_science, input line 63	Applied to preferred-author selection during statistics/collection processing
Academies and societies	OVERRIDE-acad2026v6_aaas_science-65	manual_author_id_override	downstream reporting			65			acad2026v6_aaas_science	set	35321750800		Correct planetary scientist Meenakshi Wadhwa. UCSD official appointment announcement says she joined October 1, 2025 from Arizona State. Arizona Board of Regents official research profile directly links Scopus authorId 35321750800 and lists the same planetary-science publications retrieved from facade. Old ASU current affiliation is lagging metadata.	output/curation_review_20261102/supplementary_structural_blank_review.json	Run acad2026v6_aaas_science, input line 65	Applied to preferred-author selection during statistics/collection processing
Academies and societies	OVERRIDE-acad2026v6_aaas_science-119	manual_author_id_override	downstream reporting			119			acad2026v6_aaas_science	set	57203833210		Tulane’s 2026 AAAS announcement identifies its male developmental biologist, at Tulane since1997, working on craniofacial, cardiac and fat-cell biology. Oxford’s biography identifies a female Yiping Chen, medically trained in Shanghai, Oxford DPhil1993 and CTSU since1998, researching clinical epidemiology/China Kadoorie Biobank. Profile57203833210 has139 frozen documents in developmental/cell bio…	output/curation_review_20261102/supplementary_fresh_aaas_switch_review.json	Run acad2026v6_aaas_science, input line 119	Applied to preferred-author selection during statistics/collection processing
Academies and societies	OVERRIDE-acad2026v6_aaas_science-341	manual_author_id_override	downstream reporting			341			acad2026v6_aaas_science	set	35502724100		IU identifies its Partha Basu as chemistry chair researching molybdenum enzymes, trained at Jadavpur/Arizona and formerly Duquesne; its2026 announcement confirms his2025 AAAS election. Profile35502724100 has107 chemistry-led works and the exact JACS2025 nitrate/nitrite paper DOI10.1021/jacs.4c17874, whose primary IU manuscript identifies Partha Basu at IU Indianapolis. New35499083600 is preferred…	output/curation_review_20261102/supplementary_fresh_aaas_switch_review.json	Run acad2026v6_aaas_science, input line 341	Applied to preferred-author selection during statistics/collection processing
Academies and societies	OVERRIDE-acad2026v6_aaas_science-353	manual_author_id_override	downstream reporting			353			acad2026v6_aaas_science	set	6602753772		Gold 231 verifies both the UCSB materials-PhD spectroscopy profile and NSF ADVANCE profile as Jessie DeAro. The switch is legitimate at person level, but for this single-AUID bibliometric assignment retain the larger 10-document early-career main rather than 4-document NSF split. This preserves the more complete indexed research output without claiming the NSF profile is wrong.	output/curation_review_20261102/switch_review.json	Run acad2026v6_aaas_science, input line 353	Applied to preferred-author selection during statistics/collection processing
Academies and societies	OVERRIDE-acad2026v6_aaas_science-523	manual_author_id_override	downstream reporting			523			acad2026v6_aaas_science	set	16028460300		Verified human gold 235 identifies Adam P. Fagen science-society executive, ORCID 0000-0002-7545-8484. Saved candidate has same ORCID and GSA executive-director affiliation. New America official biography confirms his prior GSA leadership and later science-policy/association work; Association Science Partners input need not appear in his older publication affiliations.	output/curation_review_20261102/supplementary_structural_blank_review.json	Run acad2026v6_aaas_science, input line 523	Applied to preferred-author selection during statistics/collection processing
Academies and societies	OVERRIDE-acad2026v6_aaas_science-527	manual_author_id_override	downstream reporting			527			acad2026v6_aaas_science	set	6602119729		Existing verified gold sample236 explicitly identifies6602119729 as Larry S. Millstein, molecular biologist turned patent attorney associated with PSW Science and Georgetown. Official PSW board biography confirms the current PSW presidency and Georgetown biochemistry adjunct role and his earlier UCSD/Scripps doctorate. The official PSW2010 speaker biography independently gives the same scientist-…	output/curation_review_20261102/supplementary_fresh_millstein_review.json	Run acad2026v6_aaas_science, input line 527	Applied to preferred-author selection during statistics/collection processing
Academies and societies	OVERRIDE-acad2026v6_aaas_science-753	manual_author_id_override	downstream reporting			753			acad2026v6_aaas_science	set	57204837027		Verified gold 243 identifies Rae Nishi developmental neuroscientist with OHSU/UVM/MBL career as 57204837027 and rejects tiny fragments. MBL current AAAS fellowship notice explicitly calls Rae Nishi an independent consultant. Absence of Independent Consultant as an indexed affiliation is expected, not contradictory.	output/curation_review_20261102/supplementary_structural_blank_review.json	Run acad2026v6_aaas_science, input line 753	Applied to preferred-author selection during statistics/collection processing
Academies and societies	OVERRIDE-acad2026v6_aaas_science-789	manual_author_id_override	downstream reporting			789			acad2026v6_aaas_science	set	7501418136		UCLA faculty page identifies Stuart Brown as an experimental condensed-matter physicist. Old 7501418136 has UCLA physics and 133 current documents. New 7501416398 is Stuart I. Brown at Shiley Eye Institute with ophthalmology subjects and a different career beginning 1966. A historical UCLA affiliation and common name do not justify the switch.	output/curation_review_20261102/switch_review.json	Run acad2026v6_aaas_science, input line 789	Applied to preferred-author selection during statistics/collection processing
Academies and societies	OVERRIDE-acad2026v6_academia_europaea-1	manual_author_id_override	downstream reporting			1			acad2026v6_academia_europaea	set	55976898900		The academy member is senior Jorge Alió, ORCID 0000-0002-8082-1751. Two 2026 paper XML records link that senior ORCID directly to AUID 55976898900. DOI 10.1111/ceo.70141 identifies the senior as author 10 (55976898900) and his son Alió del Barrio separately as author 2 (30267484000); DOI 10.1038/s41433-026-04435-y independently links the senior ORCID to 55976898900. The senior ORCID works list in…	output/curation_review_20261102/switch_review.json	Run acad2026v6_academia_europaea, input line 1	Applied to preferred-author selection during statistics/collection processing
Academies and societies	OVERRIDE-acad2026v6_academia_europaea-473	manual_author_id_override	downstream reporting			473			acad2026v6_academia_europaea	set	37096297900		Verified gold sample256 accepts37096297900 as Emmanouil (Manolis) G. Varvounis, the Democritus folklorist. The official Academia Europaea member page names Emmanouil Varvounis but links his own university publication list explicitly titled LIST OF PUBLICATIONS OF MANOLIS VARVOUNIS. His official university biography is headed Emmanouil Varvounis and links his M. G. VARVOUNIS curriculum vitae/publi…	output/curation_review_20261102/supplementary_fresh_varvounis_review.json	Run acad2026v6_academia_europaea, input line 473	Applied to preferred-author selection during statistics/collection processing
Academies and societies	OVERRIDE-acad2026v6_academia_europaea-489	manual_author_id_override	downstream reporting			489			acad2026v6_academia_europaea	set	57197865445		Verified gold 257 identifies the comparative-literature scholar Juliane Werner via matching monographs. Official AE member and OeAW pages confirm concurrent Vienna senior lecturer and Austrian Academy researcher roles since 2024. Current Vienna affiliation is compatible with the academy input.	output/curation_review_20261102/supplementary_structural_blank_review.json	Run acad2026v6_academia_europaea, input line 489	Applied to preferred-author selection during statistics/collection processing
Academies and societies	OVERRIDE-acad2026v6_acm-71	manual_author_id_override	downstream reporting			71			acad2026v6_acm	set	55257761300		The CMU faculty site identifies Jian Ma as a computational-biology professor and2025 ACM Fellow, with research in3D genomics, single-cell biology and AI. Its publication list names SpiceMix (Nature Genetics2023). A live facade intersection of AU-ID55257761300 and TITLE(SPICEMIX) returns that exact paper DOI10.1038/s41588-022-01256-z and its preprint, directly bridging the old ID to the intended p…	output/curation_review_20261102/supplementary_fresh_ma_review.json	Run acad2026v6_acm, input line 71	Applied to preferred-author selection during statistics/collection processing
Academies and societies	OVERRIDE-acad2026v6_amacad-123	manual_author_id_override	downstream reporting			123			acad2026v6_amacad	set	55556167200		Verified gold 264 identifies historian Erica Armstrong Dunbar via A Fragile Freedom and accepts55556167200. Official Emory announcement confirms2024 move from Rutgers; earlier Delaware career is documented by Library Company annual report. Saved Scopus Delaware affiliation is older career metadata, not a different person.	output/curation_review_20261102/supplementary_structural_blank_review.json	Run acad2026v6_amacad, input line 123	Applied to preferred-author selection during statistics/collection processing
Academies and societies	OVERRIDE-acad2026v6_amacad-153	manual_author_id_override	downstream reporting			153			acad2026v6_amacad	set	25635531300		Correct NYU art/cultural scholar Nicole R. Fleetwood. NYU official bio names her book On Racial Icons: Blackness and the Public Imagination; live facade retrieval for25635531300 contains that exact sole-authored book. MacArthur official biography confirms Rutgers 2005–2021 before NYU, bridging lagging Rutgers profile affiliation.	output/curation_review_20261102/supplementary_structural_blank_review.json	Run acad2026v6_amacad, input line 153	Applied to preferred-author selection during statistics/collection processing
Academies and societies	OVERRIDE-acad2026v6_amacad-173	manual_author_id_override	downstream reporting			173			acad2026v6_amacad	set	6505917842		Verified gold sample 175 accepts 6505917842 as M. (Masha) Gessen, journalist and author associated with The New York Times. Official Bard faculty biography identifies M. Gessen and links their New York Times author page; CUNY and PEN biographies independently confirm the current Times role. The Scopus Harvard affiliation is compatible: Harvard Nieman Foundation primary records explicitly name Mas…	output/curation_review_20261102/supplementary_fresh_gessen_review.json	Run acad2026v6_amacad, input line 173	Applied to preferred-author selection during statistics/collection processing
Academies and societies	OVERRIDE-acad2026v6_amacad-361	manual_author_id_override	downstream reporting			361			acad2026v6_amacad	set	37095878800		Verified gold 267 identifies religious-studies scholar Leela Prasad formerly Duke and now Brown as 37095878800. Brown official biography confirms she joined2024 after 25 years at Duke. Duke Scopus affiliation lags the2024 move.	output/curation_review_20261102/supplementary_structural_blank_review.json	Run acad2026v6_amacad, input line 361	Applied to preferred-author selection during statistics/collection processing
Academies and societies	OVERRIDE-acad2026v6_amacad-481	manual_author_id_override	downstream reporting			481			acad2026v6_amacad	set	56472795400		Correct sociologist and Smith president Sarah Willie-LeBreton. Official Smith biography explicitly bridges 26 years atSwarthmore to Smith presidency since 2023 and names her 2016 edited volume Transforming the Academy: Faculty Perspectives on Diversity and Pedagogy. Live facade under56472795400 contains that exact book and chapters. Old Swarthmore affiliation is compatible.	output/curation_review_20261102/supplementary_structural_blank_review.json	Run acad2026v6_amacad, input line 481	Applied to preferred-author selection during statistics/collection processing
Academies and societies	OVERRIDE-acad2026v6_asci-29	manual_author_id_override	downstream reporting			29			acad2026v6_asci	set	7006390218		Correct surgeon-scientist Genevieve Marie Boland. MCW official announcement confirms she moved from MGH to chair of surgery effective September 1, 2026; input MCW is correct and saved Scopus MGH affiliation lags. Saved candidate ORCID 0000-0002-7522-6173 matches published immuno-oncology research. First-year 1910 is implausible contamination in this profile and must not be interpreted as her care…	output/curation_review_20261102/blanks_review.json	Run acad2026v6_asci, input line 29	Applied to preferred-author selection during statistics/collection processing
Academies and societies	OVERRIDE-acad2026v6_easa-53	manual_author_id_override	downstream reporting			53			acad2026v6_easa	set	57281695900		Gold 359 identifies the Arts-class EASA member as Wei Liu, female KCL design-engineering professor with Cambridge/Tongji/Aston career. Official KCL confirms the EASA membership. Both old HUST mechanical-engineer 56230332600 and new PolyU/Sheffield signal-processing professor 56645219600 are different people. Assign the verified third profile 57281695900; the correct ID is absent from the saved ne…	output/curation_review_20261102/switch_review.json	Run acad2026v6_easa, input line 53	Applied to preferred-author selection during statistics/collection processing
Academies and societies	OVERRIDE-acad2026v6_easa-189	manual_author_id_override	downstream reporting			189			acad2026v6_easa	set	10044394400		Verified human gold identifies this USTC nanomaterials/photocatalysis chemist as the intended EASA member. Broad academy class Technical and Environmental Sciences is not an exclusive discipline constraint; judge incorrectly interpreted it as a conflict with materials/chemistry.	output/curation_review_20261102/blanks_review.json	Run acad2026v6_easa, input line 189	Applied to preferred-author selection during statistics/collection processing
Academies and societies	OVERRIDE-acad2026v6_embo-131	manual_author_id_override	downstream reporting			131			acad2026v6_embo	set	55724322300		Verified gold310 identifies55724322300 for rDNA stability/genome regeneration and explicitly rejects the163-document wireless-systems engineer. Independently, the official University of Tokyo faculty page identifies Takehiko Kobayashi at the Institute for Quantitative Biosciences, studying cellular senescence/genome stability, and its Scopus hyperlink points directly to authorId=55724322300. Save…	output/curation_review_20261102/supplementary_fresh_kobayashi_review.json	Run acad2026v6_embo, input line 131	Applied to preferred-author selection during statistics/collection processing
Academies and societies	OVERRIDE-acad2026v6_nae-99	manual_author_id_override	downstream reporting			99			acad2026v6_nae	set	7103257046		Verified reference main7103257046; conditional59865715700 is a genuine one-work3M split. Prefer verified11-document MIT organic-chemistry main7103257046 rather than one-document2007 3M split59865715700. Gold188 explicitly verifies the MIT/Gregory Fu history and rejects59865715700 as fragment. Illinois primary biography independently connects his MIT chemistry PhD to joining3M, medicinal chemistry…	output/curation_review_20261102/supplementary_structural_switch_review.json	Run acad2026v6_nae, input line 99	Applied to preferred-author selection during statistics/collection processing
Academies and societies	OVERRIDE-acad2026v6_nae-175	manual_author_id_override	downstream reporting			175			acad2026v6_nae	set	6603389165		Verified gold sample 278 accepts this science-policy author ID (and older MITRE split 6603389164). VASEM official member biography directly names Richard Obermann as president of Obermann SciTech LLC and former Chief of Staff of the House Committee on Science, Space, and Technology, matching both the input and saved author history. NASEM biography gives the same career and committee membership on…	output/curation_review_20261102/supplementary_fresh_nae_blanks_review.json	Run acad2026v6_nae, input line 175	Applied to preferred-author selection during statistics/collection processing
Academies and societies	OVERRIDE-acad2026v6_nae-225	manual_author_id_override	downstream reporting			225			acad2026v6_nae	set	6602158603		Verified gold sample 195 identifies Michael P. Thien as the long-time Merck manufacturing executive now associated with Takeda. AIChE official 2025 Industrial R&D Award biography explicitly states 33 years at Merck, retirement in March 2022, and move to head Pharmaceutical Sciences R&D at Takeda in September 2022. AIChE 2026 NAE election announcement uses full name Michael Paul Thien, Takeda, and…	output/curation_review_20261102/supplementary_fresh_nae_blanks_review.json	Run acad2026v6_nae, input line 225	Applied to preferred-author selection during statistics/collection processing
Academies and societies	OVERRIDE-acad2026v6_nae-282	manual_author_id_override	downstream reporting			282			acad2026v6_nae	set	6506982906		Direct paper-level identity and current-employer proof establish 6506982906 as Per Falholt of 21st.BIO. Live facade retrieves Precision-fermented milk proteins as a model for industrial food biotechnology (2026), DOI 10.1016/j.tibtech.2026.07.026, under this AUID. ANI document 105047462560 explicitly links author sequence 2 Per Falholt, auid 6506982906, to 21st.BIO A/S, Søborg, Denmark. PubMed pr…	output/curation_review_20261102/supplementary_fresh_nae_blanks_review.json	Run acad2026v6_nae, input line 282	Applied to preferred-author selection during statistics/collection processing
Academies and societies	ADDITIONAL-acad2026v6_easa-181	manual_additional_author_id	downstream ranking lookup			181			acad2026v6_easa	add ranking ID		55796485900	Chuanyi Wang (European Academy of Sciences and Arts, EASA line 181): retain the current selected profile 59771796700 and add 55796485900 as a historical ranking ID. The added ID is present in the frozen August 2026 Table S1 with npY1Y3=494 and top-2% ranks; the selected current profile is absent from that frozen table. The added ID supplies ranking metrics only when the selected ID is absent from…	output/wang_count_check_20261102/historical_s1_row.json; input/tune2026/gold.csv; output/author_linking_acad2026v4_easa_selection.parquet	Run acad2026v6_easa, input line 181	Retains the selected Author ID; uses the added ID only when the selected ID is absent from the frozen ranking population.
Benchmark cohorts	INPUT-20261030-EKIMOV-001	manual_input_enrichment	input preparation	2026-10-30	input/benchmark_2026/nobel_chemistry.txt	73	Yekimov, Aleksey; Nobel Prize in Chemistry 2023, Nanocrystals Technology Inc., New York, NY, USA	Ekimov, Aleksey; Nobel Prize in Chemistry 2023, Nanocrystals Technology Inc., New York, NY, USA; name variant: Aleksey Yekimov	bench2026v5_nobel_chemistry	enrich input			Operator supplied the known Ekimov transliteration after identifying the missed main profile. Nobel source wording Yekimov is valid. This assisted reporting run does not demonstrate general transliteration recovery.	https://www.nobelprize.org/prizes/chemistry/2023/press-release/ | https://www.optica.org/history/biographies/bios/aleksey_ekimov/ | input/tune2026/gold.csv row input_line_no=96 | output/ekimov_20261030_verified_profile.json	Chemistry reporting input line73 and downstream current bench2026v3 statistics/collections; tuning inputs and gold unchanged	Documentation only; enriched text manually persisted in input file before rerun. Ledger is not read by pipeline. No current-run author override.
Benchmark cohorts	OVERRIDE-bench2026v5_stanford_all-207	manual_author_id_override	downstream reporting			207			bench2026v5_stanford_all	set	57224615868		Stanford has separate faculty records for Thomas Quertermous and Themistocles Assimes. The new 340-document profile is preferred under Assimes and mixes both surnames; shared Stanford cardiology affiliations and Quertermous variants cannot establish one person. Restore the clean 52-document Quertermous assignment instead of endorsing the mixed main.	output/curation_review_20261102/switch_review.json	Run bench2026v5_stanford_all, input line 207	Applied to preferred-author selection during statistics/collection processing
Benchmark cohorts	OVERRIDE-bench2026v5_stanford_all-1301	manual_author_id_override	downstream reporting			1301			bench2026v5_stanford_all	set	36908309700		Both 36908309700 and 53869059100 identify Stanford law professor George Fisher. Prefer established 36908309700 for broader independently verified coverage: five works include Beware Euphoria, Racial Myths of the Cannabis War, The Crime Conundrum, Some thoughts about crime and punishment, and Evidence by the video method. New 53869059100 consists of two records titled Historian in the Cellar (2006…	output/curation_review_20261102/supplementary_structural_switch_review.json	Run bench2026v5_stanford_all, input line 1301	Applied to preferred-author selection during statistics/collection processing
Benchmark cohorts	OVERRIDE-bench2026v5_stanford_all-1309	manual_author_id_override	downstream reporting			1309			bench2026v5_stanford_all	clear			Fresh assignment 57194755203 has two documents: Hospital incident command: First responders or receiving centers? (2016, DOI 10.5055/ajdm.2016.0231) and Train-the-trainer: Pilot trial for ebola virus disease simulation training (2020, DOI 10.4103/efh.EfH_262_19). PubMed explicitly places the first author Brian Fletcher in MUSC Emergency Management Division, Charleston. Candidate APR-derived curre…	output/curation_review_20261102/supplementary_fresh_fletcher_review.json	Run bench2026v5_stanford_all, input line 1309	Applied to preferred-author selection during statistics/collection processing
Benchmark cohorts	OVERRIDE-bench2026v5_stanford_law-15	manual_author_id_override	downstream reporting			15			bench2026v5_stanford_law	set	36908309700		Both 36908309700 and 53869059100 identify Stanford law professor George Fisher. Prefer established 36908309700 for broader independently verified coverage: five works include Beware Euphoria, Racial Myths of the Cannabis War, The Crime Conundrum, Some thoughts about crime and punishment, and Evidence by the video method. New 53869059100 consists of two records titled Historian in the Cellar (2006…	output/curation_review_20261102/supplementary_structural_switch_review.json	Run bench2026v5_stanford_law, input line 15	Applied to preferred-author selection during statistics/collection processing
Benchmark cohorts	OVERRIDE-bench2026v5_stanford_law-23	manual_author_id_override	downstream reporting			23			bench2026v5_stanford_law	clear			Fresh assignment 57194755203 has two documents: Hospital incident command: First responders or receiving centers? (2016, DOI 10.5055/ajdm.2016.0231) and Train-the-trainer: Pilot trial for ebola virus disease simulation training (2020, DOI 10.4103/efh.EfH_262_19). PubMed explicitly places the first author Brian Fletcher in MUSC Emergency Management Division, Charleston. Candidate APR-derived curre…	output/curation_review_20261102/supplementary_fresh_fletcher_review.json	Run bench2026v5_stanford_law, input line 23	Applied to preferred-author selection during statistics/collection processing
Benchmark cohorts	OVERRIDE-bench2026v5_stanford_medicine-207	manual_author_id_override	downstream reporting			207			bench2026v5_stanford_medicine	set	57224615868		Stanford has separate faculty records for Thomas Quertermous and Themistocles Assimes. The new 340-document profile is preferred under Assimes and mixes both surnames; shared Stanford cardiology affiliations and Quertermous variants cannot establish one person. Restore the clean 52-document Quertermous assignment instead of endorsing the mixed main.	output/curation_review_20261102/switch_review.json	Run bench2026v5_stanford_medicine, input line 207	Applied to preferred-author selection during statistics/collection processing

### Sheet: Read me
Supplementary Table 2: Improvements made
Scope	Documented input enrichments, author-ID decisions, and other manual interventions.
Reproduction	Run scripts/local/combine_supplementary_tables.py from the project root.
